# Auranofin induces disulfide bond-mimicking S-Au-S bonds in protein thiol pairs

**DOI:** 10.1101/2024.01.15.575694

**Authors:** Laísa Quadros Barsé, Petra Düchting, Natalie Lupilov, Julia E. Bandow, Ute Krämer, Lars I. Leichert

## Abstract

Auranofin is an inhibitor of human thioredoxin reductase, clinically used in the treatment of rheumatoid arthritis. More recently, it has been shown to possess strong antibacterial activity. Despite the structural dissimilarity and the independent evolutionary origins of human thioredoxin reductase and its bacterial counterpart (TrxB), inhibition of bacterial thioredoxin reductase is often suggested to be a major factor in auranofin’s antibacterial mode of action. To test this hypothesis, we attempted to determine the mechanism of inhibition of auranofin for bacterial TrxB in the presence of thioredoxin, TrxB’s natural substrate. However, the data obtained in these experiments was not consistent with a specific and exclusive interaction between TrxB and auranofin. Instead, it suggested that auranofin directly interacts with the cysteine thiols in thioredoxin, TrxB’s substrate. Using the fluorescent redox protein roGFP2, we showed that auranofin does indeed directly interact with cysteine pairs in proteins, forming a thiol modification that is similar to, but clearly distinct from a disulfide bond. The Au:S stoichiometries of auranofin-treated roGFP2 and thioredoxin strongly suggest the presence of an S-Au-S bridge between two cysteines in those proteins. These S-Au-S bonds form independent of thioredoxin reductase at a rate that indicates their pertinence in auranofin’s antibacterial mode of action.
