## Supplementary Material S4 for "Auranofin induces disulfide bond-mimicking S-Au-S bonds in protein thiol pairs"

### Sheet: Info
Raw data for figure 4
4 a	Fluorescence spectrometric data for panel 4 a
4 b and c	ICP-OES data for panels 4 b and c

### Sheet: 4 a
Wavelenght (nm)	only roGFP2	roGFP2 + IAM + AF	roGFP2 + AF + IAM	roGFP2 + AF
350	109.24	107.303	115.979	160.52
351	116.825	113.461	121.829	168.939
352	124.053	121.01	129.034	178.998
353	129.198	125.176	136.834	187.958
354	135.547	135.462	142.433	200.079
355	141.898	144.057	150.827	210.765
356	151.68	153.296	160.575	224.811
357	160.782	158.316	168.627	233.665
358	167.724	170.273	177.718	247.825
359	179.764	176.986	188.241	261.513
360	186.788	183.858	195.723	274.409
361	206.668	190.95	207.577	285.17
362	213.693	207.903	216.224	297.44
363	225.882	212.989	228.32	309.691
364	235.455	221.97	238.029	325.018
365	251.647	231.465	250.394	341.714
366	267.045	242.134	255.087	358.83
367	275.435	252.676	271.425	371.592
368	288.769	266.854	279.941	385.655
369	296.951	275.291	291.23	399.122
370	303.288	287.206	309.992	413.718
371	315.943	302.752	314.784	428.009
372	318.722	309.285	324.001	443.339
373	329.916	317.066	336.483	455.084
374	336.805	326.287	345.96	468.183
375	346.252	339.889	353.697	483.822
376	354.211	344.072	366.942	492.763
377	367.861	355.558	376.481	507.515
378	373.404	361.755	384.476	514.817
379	386.289	369.797	393.363	524.599
380	396.697	377.46	396.692	530.237
381	405.926	386.518	405.596	539.565
382	418.932	393.682	409.306	545.807
383	422.156	405.626	417.769	557.723
384	428.661	408.132	427.855	561.98
385	435.72	411.334	433.105	566.929
386	435.758	419.606	436.388	570.509
387	443.179	425.025	447.444	577.1
388	448.146	438.487	448.996	584.401
389	455.98	447.294	462.132	592.306
390	463.276	450.575	466.814	595.294
391	472.102	456.897	474.077	600.132
392	481.695	468.251	478.858	606.442
393	488.165	473.874	489.468	611.161
394	496.41	480.365	495.854	616.304
395	503.042	488.749	504.771	619.302
396	509.995	497.504	510.56	625.161
397	515.105	498.995	517.934	624.843
398	521.826	506.256	520.711	622.808
399	527.012	510.619	529.096	622.792
400	530.579	517.602	529.467	624.176
401	533.61	519.179	530.997	621.331
402	542.246	528.296	539.45	617.689
403	546.639	531.78	537.993	614.648
404	552.814	534.645	542.436	609.259
405	553.997	539.3	547.584	605.163
406	560.913	544.162	549.239	593.924
407	570.788	550.476	553.816	592.978
408	574.053	559.576	557.297	582.74
409	580.213	564.772	561.856	572.623
410	585.75	571.972	564.982	569.089
411	597.855	578.954	569.285	562.679
412	604.738	589.797	581.045	555.568
413	618.487	597.666	583.16	550.881
414	630.232	606.201	596.228	546.484
415	640.381	621.845	603.869	538.832
416	655.222	631.109	614.793	535.458
417	671.461	645.536	625.787	530.84
418	688.271	665.285	635.345	528.805
419	699.577	678.437	648.665	521.096
420	717.056	691.801	657.37	515.87
421	726.013	701.208	669.245	509.108
422	741.602	723.572	685.987	503.292
423	758.298	741.226	697.945	497.872
424	773.79	758.925	708.8	490.195
425	790.298	771.447	719.008	482.392
426	812.243	793.19	738.026	474.446
427	834.204	811.067	747.632	467.143
428	850.44	832.006	766.24	457.954
429	874.208	854.267	785.261	447.674
430	904.279	876.563	806.621	441.731
431	926.833	907.632	824.181	435.6
432	953.483	926.203	841.022	432.104
433	983.524	958.047	866.268	424.477
434	1018.28	982.157	890.214	425.303
435	1048.32	1016.23	917.376	424.475
436	1086.75	1047.43	944.334	421.853
437	1118.88	1084.67	976.137	422.526
438	1161.37	1121.14	1008.6	422.108
439	1195.71	1156.61	1043.33	426.142
440	1239.23	1200.36	1077.31	432.493
441	1283.52	1249.06	1115.52	439.164
442	1327.48	1294.82	1156.59	452.5
443	1382.71	1349.04	1198.7	464.011
444	1436.05	1393.48	1242.86	475.857
445	1496.91	1454.33	1301.67	490.878
446	1548.89	1518.41	1345.75	500.83
447	1620.55	1582.02	1409.64	521.825
448	1698.92	1659.01	1472.36	547.096
449	1776.5	1732.95	1537.23	570.05
450	1852.55	1797.38	1601.89	592.255
451	1907.68	1856.57	1656.37	612.132
452	1963.12	1906.67	1706.72	629.304
453	2018.82	1965.9	1759.84	649.536
454	2093.66	2039.05	1821.05	671.767
455	2172.37	2111.16	1887.65	699.396
456	2241.69	2181.94	1950.39	728.2
457	2307.33	2244.9	2001.53	746.642
458	2366.36	2299.68	2049.74	763.818
459	2407.2	2347.42	2093.65	781.813
460	2472.18	2392.51	2142.48	802.236
461	2533.22	2464.31	2201.97	824.318
462	2573.78	2502.34	2251.3	844.003
463	2596.97	2537.32	2273.08	857.398
464	2618.1	2549.81	2281.25	868.83
465	2662.58	2595.77	2320.42	886.866
466	2729.81	2654.91	2377.54	910.305
467	2779.34	2706.9	2421.43	934.219
468	2794.51	2726.41	2438.68	941.926
469	2780.16	2713.92	2432.39	933.722
470	2776.61	2711.58	2426.89	940.449
471	2819.22	2747.29	2452.46	955.47
472	2886.03	2811.13	2503.52	978.395
473	2944.2	2860.06	2561.03	999.03
474	2964.3	2892.74	2588.21	1009.11
475	2985.21	2910.11	2604.75	1017.43
476	3035.96	2959.34	2641.43	1030.83
477	3105.71	3020.76	2700.21	1052.99
478	3187.63	3108.65	2782.58	1086.73
479	3280.36	3186.45	2848.06	1110.33
480	3364.38	3265.52	2918.85	1138.87
481	3427.13	3324.71	2974.65	1164.89
482	3468.73	3379.81	3017.69	1181.76
483	3505.37	3409.89	3055.37	1195.34
484	3552.09	3440.63	3091.48	1209.29
485	3605.02	3496.36	3146.45	1228.74
486	3645.28	3545.63	3186.34	1248.89
487	3703.94	3596.12	3223.36	1275.99
488	3741.84	3637.98	3265.39	1282.75
489	3766.05	3654.32	3283.49	1309.56
490	3790.47	3675.73	3297.24	1317.85
491	3788.93	3676.56	3298.66	1328.66
492	3738.17	3637.19	3276.41	1333.36
493	3654.49	3575.79	3206.43	1319.53
494	3555.17	3474.64	3124.1	1304.03
495	3446.04	3368.01	3033.28	1279.64
496	3334.15	3275.94	2943.95	1253.33
497	3199.67	3139.01	2838.62	1233.9
498	3063.15	3002.07	2721.43	1201.71
499	2901.12	2843.05	2576.47	1168.45
500	2738.7	2674.4	2432.33	1125.77

### Sheet: 4 b and c
Samples
			Au242.7 [nmol/l]	Au267.5 [nmol/l]
10.08.2023 10:26:04	acid blank - 1		7.808	9.467
10.08.2023 10:28:30	only roGFP2 - 1		9.025	11.37
10.08.2023 10:30:57	only buffer - 1		8.994	11.13
10.08.2023 10:42:38	only AF - 1		30.86	38.86
15.08.2023 10:16:22	only roGFP2 - 2		14.07	13.12
15.08.2023 10:18:49	only roGFP2 - 3		12.14	12.38
15.08.2023 10:21:35	only buffer - 2		13.27	13.64
15.08.2023 10:24:02	only buffer - 3		12.72	13.06
28.08.2023 10:32:14	only buffer - 4		10.72	13.1
28.08.2023 10:34:39	only Trx-A - 1		10.56	13.06
26.09.2023 14:42:25	roGFP2 + IAM + AF - 1		13.44	15.5
26.09.2023 14:44:50	roGFP2 + IAM + AF - 2		26.03	27.52
26.09.2023 14:47:17	roGFP2 + IAM + AF - 3		17.83	19.16
26.09.2023 14:50:04	only AF - 2		23.75	24.17
26.09.2023 14:52:30	only AF - 3		29.89	31.77
26.09.2023 14:55:19	roGFP2 + AF + IAM - 1		101.5	105.2
26.09.2023 14:57:47	roGFP2 + AF + IAM - 2		98.48	100.8
26.09.2023 15:00:14	roGFP2 + AF + IAM - 3		94.54	94.4
26.09.2023 15:03:03	roGFP2 + AF - 1		234.4	235.3
26.09.2023 15:05:30	roGFP2 + AF - 2		252.7	254.3
26.09.2023 15:08:38	only TrxA - 2		9.659	10.43
26.09.2023 15:11:06	only TrxA - 3		9.072	11.71
26.09.2023 15:13:34	TrxA + IAM + AF - 1		15.72	19.53
26.09.2023 15:16:00	TrxA + IAM + AF - 2		19.46	20.94
26.09.2023 15:18:26	TrxA + IAM + AF - 3		16.55	16.67
26.09.2023 15:21:13	TrxA + AF + IAM - 1		19.5	21.41
26.09.2023 15:23:39	TrxA + AF + IAM - 2		20.11	22.8
26.09.2023 15:26:05	TrxA + AF + IAM - 3		23.61	25.97
26.09.2023 15:28:52	TrxA + AF - 1		162	166.8
26.09.2023 15:31:19	TrxA + AF - 2		138	142.2
26.09.2023 15:33:47	TrxA + AF - 3		172.7	175.8
Calibration
		standard Au concentration [nmo/l]	Au242.7 [counts/second]	Au267.5 [counts/second]
			curvilinear (0.999656)	curvilinear (0.999643)
10.08.2023 10:07:55	Au-from-AF-1	0	0.4978	14.09
10.08.2023 10:10:23	Au-from-AF-2	62.5	39.98	45.26
10.08.2023 10:12:51	Au-from-AF-3	125	87.82	85.36
10.08.2023 10:15:18	Au-from-AF-4	250	176.8	159.6
10.08.2023 10:17:44	Au-from-AF-5	500	374.3	319.8
10.08.2023 10:20:11	Au-from-AF-6	1000	684.5	567.2
			curvilinear (0.999167)	curvilinear (0.999148)
15.08.2023 9:58:13	Au-from-AF-1	0	-0.9359	12.53
15.08.2023 10:00:41	Au-from-AF-2	62.5	41.82	44.68
15.08.2023 10:03:07	Au-from-AF-3	125	72.99	67.76
15.08.2023 10:05:34	Au-from-AF-4	250	166.3	143.4
15.08.2023 10:08:01	Au-from-AF-5	500	372.4	306.2
15.08.2023 10:10:29	Au-from-AF-6	1000	692.8	568.9
			curvilinear (0.999272)	curvilinear (0.998965)
28.08.2023 10:14:05	Au-from-AF-1	0	1.145	14.31
28.08.2023 10:16:33	Au-from-AF-2	62.5	29.39	46.89
28.08.2023 10:19:00	Au-from-AF-3	125	49.65	67.39
28.08.2023 10:21:27	Au-from-AF-4	250	115	145
28.08.2023 10:23:53	Au-from-AF-5	500	251	307.2
28.08.2023 10:26:20	Au-from-AF-6	1000	470.3	562.6
			curvilinear (0.999664)	curvilinear (0.999608)
26.09.2023 14:25:43	Au-from-AF-1	0	-2.144	11.96
26.09.2023 14:28:12	Au-from-AF-2	62.5	37.77	42.49
26.09.2023 14:30:38	Au-from-AF-3	125	81.56	79.31
26.09.2023 14:33:05	Au-from-AF-4	250	170.2	150.1
26.09.2023 14:35:31	Au-from-AF-5	500	359.1	304.9
26.09.2023 14:37:58	Au-from-AF-6	1000	650.7	543.8
